# Changes in a new type of genomic accordion may open the pallets to increased monkeypox transmissibility

**DOI:** 10.1101/2022.09.30.510261

**Authors:** Sara Monzón, Sarai Varona, Anabel Negredo, Juan Angel Patiño-Galindo, Santiago Vidal-Freire, Angel Zaballos, Eva Orviz, Oskar Ayerdi, Ana Muñoz-García, Alberto Delgado-Iribarren, Vicente Estrada, Cristina García, Francisca Molero, Patricia Sánchez, Montserrat Torres, Ana Vázquez, Juan-Carlos Galán, Ignacio Torres, Manuel Causse del Río, Laura Merino, Marcos López, Alicia Galar, Laura Cardeñoso, Almudena Gutiérrez, Cristina Loras, Isabel Escribano, Marta Elena Alvarez-Argüelles, Leticia del Río, María Simón, MªAngeles Meléndez, Juan Camacho, Laura Herrero, Pilar Jiménez Sancho, Maria Luisa Navarro-Rico, Jens H. Kuhn, Mariano Sanchez-Lockhart, Nicholas Di Paola, Jeffrey R. Kugelman, Elaina Giannetti, Susana Guerra, Adolfo García-Sastre, Gustavo Palacios, Isabel Cuesta, Maripaz P. Sánchez-Seco

## Abstract

The currently expanding monkeypox epidemic is caused by a subclade IIb descendant of a monkeypox virus (MPXV) lineage traced back to Nigeria in 1971. In contrast to monkeypox cases caused by clade I and subclade IIa MPXV, the prognosis of current cases is generally favorable, but person-to-person transmission is much more efficient. MPXV evolution is driven by selective pressure from hosts and loss of virus–host interacting genes. However, there is no satisfactory genetic explanation using single-nucleotide polymorphisms (SNPs) for the observed increased MPXV transmissibility. We hypothesized that key genomic changes may occur in the genome’s low-complexity regions (LCRs), which are highly challenging to sequence and have been dismissed as uninformative. Using a combination of highly sensitive techniques, we determined a first high-quality MPXV genome sequence of a representative of the current epidemic with LCRs resolved at unprecedented accuracy. This effort revealed significant variation in short-tandem repeats within LCRs. We demonstrate that LCR entropy in the MPXV genome is significantly higher than that of SNPs and that LCRs are not randomly distributed. *In silico* analyses indicate that expression, translation, stability, or function of MPXV orthologous poxvirus genes (OPGs) 153, 204, and 208 could be affected in a manner consistent with the established “genomic accordion” evolutionary strategies of orthopoxviruses. Consequently, we posit that genomic studies focusing on phenotypic MPXV clade-/subclade-/lineage-/strain differences should change their focus to the study of LCR variability instead of SNP variability.
