## Supplemental Table 1 for "Changes in a new type of genomic accordion may open the pallets to increased monkeypox transmissibility"

### Sheet: Mapping_HQ
Sample Identified	Total # of Reads	Number of Human Reads R1a	Number of Human Readsa	% of Host reads	Number of Non-host reads	% of Non-Host reads	Number of unmapped reads	%u of unmaped reads	Median Virus Coverage	Percent of the genome with Coverage >10x	Number of variants in consensus x10	Number of missense variants	%Ns 10x
MPXV_2437_SP_2022	18702768	9224790	18449580	98.65	30854	0.16	222334	1.18878	26	99	6	2	1.16
MPXV_435_SP_2022	34907808	17360730	34721460	99.47	46195	0.13	140153	0.401495	29	100	2	0	0.49
MPXV_407_SP_2022	38588268	19196116	38392232	99.49	46704	0.12	149332	0.386988	29	100	3	0	0.48
MPXV_1081_SP_2022	13476672	6550877	13101754	97.22	47716	0.35	327202	2.42791	53	99	2	0	0.51
MPXV_1077_SP_2022	20352122	9984256	19968512	98.12	53459	0.26	330151	1.62219	60	100	2	0	0.41
MPXV_2286_SP_2022	22367476	10903034	21806068	97.49	61374	0.27	500034	2.23554	67	100	2	0	0.43
MPXV_1579_SP_2022	58019602	24734655	49469310	85.26	61891	0.11	8488401	14.6302	48	100	3	0	0.47
MPXV_2434_SP_2022	22153384	10967577	21935154	99.01	65570	0.3	152660	0.689105	66	100	5	2	0.4
MPXV_395_SP_2022	43694244	21710422	43420844	99.37	67969	0.16	205431	0.470156	43	100	4	0	0.37
MPXV_2345_SP_2022	25625394	12607906	25215812	98.4	69462	0.27	340120	1.32728	67	100	4	0	0.42
MPXV_2309_SP_2022	19930524	9857422	19714844	98.92	74651	0.37	141029	0.707603	77	100	4	1	0.4
MPXV_2388_SP_2022	24859694	12216140	24432280	98.28	74703	0.3	352711	1.41881	74	100	6	3	0.39
MPXV_441_SP_2022	44071582	21769496	43538992	98.79	81031	0.18	451559	1.0246	48	100	4	0	0.39
MPXV_1075_SP_2022	21229886	10436261	20872522	98.32	82804	0.39	274560	1.29327	93	100	7	3	0.34
MPXV_2370_SP_2022	25619606	9558944	19117888	74.62	83638	0.33	6418080	25.0514	91	100	3	1	0.43
MPXV_641_SP_2022	28975824	14342994	28685988	99	91217	0.31	198619	0.685465	97	100	2	0	0.4
MPXV_438_SP_2022	34024916	16844802	33689604	99.01	97753	0.29	237559	0.698191	63	100	2	0	0.36
MPXV_2362_SP_2022	88819136	43958483	87916966	98.98	108799	0.12	793371	0.893243	83	100	3	0	0.37
MPXV_453_SP_2022	31481848	15523241	31046482	98.62	132127	0.42	303239	0.963219	90	100	2	0	0.37
MPXV_1300_SP_2022	69141992	33672797	67345594	97.4	133310	0.19	1663088	2.40532	119	100	5	2	0.37
MPXV_2369_SP_2022	26774990	12694838	25389676	94.83	134414	0.5	1250900	4.6719	137	100	7	3	0.38
MPXV_2318_SP_2022	19675088	9388940	18777880	95.44	140374	0.71	756834	3.84666	155	100	2	0	0.36
MPXV_457_SP_2022	50559238	24976234	49952468	98.8	143670	0.28	463100	0.915955	95	100	4	1	0.36
MPXV_420_SP_2022	46144668	22868995	45737990	99.12	146372	0.32	260306	0.564109	96	100	2	0	0.32
MPXV_2307_SP_2022	45595350	22386683	44773366	98.2	157818	0.35	664166	1.45665	161	100	3	0	0.32
MPXV_419_SP_2022	46360974	23015292	46030584	99.29	157963	0.34	172427	0.371923	111	100	3	0	0.36
MPXV_411_SP_2022	60213168	29620991	59241982	98.39	160870	0.27	810316	1.34575	105	100	3	0	0.33
MPXV_417_SP_2022	42293032	20982523	41965046	99.22	171581	0.41	156405	0.369813	122	100	5	2	0.36
MPXV_345R_SP_2022	51583568	25519025	51038050	98.94	180055	0.35	365463	0.708487	125	100	2	0	0.36
MPXV_431_SP_2022	49345130	24426742	48853484	99	186164	0.38	305482	0.619072	128	100	3	1	0.36
MPXV_352_R_SP_2022	46336328	22886799	45773598	98.79	208084	0.45	354646	0.765374	145	100	1	0	0.33
MPXV_403_SP_2022	36478186	18037336	36074672	98.89	258130	0.71	145384	0.398551	186	100	3	0	0.33
MPXV_350R_SP_2022	46307778	22811737	45623474	98.52	285472	0.62	398832	0.861264	206	100	2	0	0.34
MPXV_13555_SP_2022	110778650	53286556	106573112	96.2	361434	0.33	3844104	3.47008	296	100	2	0	0.32
MPXV_900_SP_2022	60631470	29049439	58098878	95.82	496719	0.82	2035873	3.35778	258	100	3	1	0.32
MPXV_418_SP_2022	80677794	39798412	79596824	98.66	513322	0.64	567648	0.703599	352	100	2	0	0.32
MPXV_2428_SP_2022	16178248	4404633	8809266	54.45	603792	3.73	6765190	41.8166	716	100	6	2	0.31
MPXV_2317_SP_2022	62546244	30348265	60696530	97.04	617323	0.99	1232391	1.97037	657	100	7	3	0.31
MPXV_347R_SP_2022	32181020	15654367	31308734	97.29	635980	1.98	236306	0.734302	467	100	2	1	0.32
MPXV_415_SP_2022	46715160	18714333	37428666	80.12	721136	1.54	8565358	18.3353	445	100	2	0	0.31
MPXV_416_SP_2022	52756090	25506825	51013650	96.7	894019	1.69	848421	1.6082	598	100	2	0	0.31
MPXV_399_SP_2022	38241558	18533979	37067958	96.93	963877	2.52	209723	0.548416	675	100	4	0	0.31
MPXV_351R_SP_2022	42150552	19250708	38501416	91.34	3337830	7.92	311306	0.738557	2440	100	2	0	0.3
MPXV_698_SP_2022	37913016	16658987	33317974	87.88	3343873	8.82	1251169	3.3001	3129	100	8	4	0.29
MPXV_353R_SP_2022_MiSeq	50917652	18254139	36508278	71.7	13709832	26.93	699542	1.37387	11433	100	0	0	0.29
MPXV_349R_SP_2022	86481132	30596456	61192912	70.76	22468852	25.98	2819368	3.2601	16320	100	2	0	0.29
MPXV_353R_SP_2022_NovaSeq	111030976	40926630	81853260	73.72	27516891	24.78	1660825	1.49582	17952	100	0	0	0.29
a Human reads identified by Kmer-based mapping against GRCh38
b Results of initial assembly using SPADES

### Sheet: Mapping_NC
Sample Identified	Total # of Reads	Number of Human Reads R1a	Number of Human Readsa	% of Host reads	Number of Non-host reads	% of Non-Host reads	Number of unmapped reads	%u of unmaped reads	Median Virus Coverage	Percent of the genome with Coverage >10x	Number of variants in consensus x10	Number of missense variants	%Ns 10x
MPXV_345R_SP_2022	51583568	25519025	51038050	98.94	180015	0.35	365503	0.708565	125	100	68	32	0
MPXV_349R_SP_2022	86481132	30596456	61192912	70.76	22468765	25.98	2819455	3.2602	16320	100	68	32	0
MPXV_350R_SP_2022	46307778	22811737	45623474	98.52	285450	0.62	398854	0.861311	206	100	68	32	0
MPXV_351R_SP_2022	42150552	19250708	38501416	91.34	3337750	7.92	311386	0.738747	2441	100	68	32	0
MPXV_352R_SP_2022	46336328	22886799	45773598	98.79	207974	0.45	354756	0.765611	145	100	71	32	0
MPXV_353R_SP_2022_NovaSeq	111030976	40926630	81853260	73.72	27516728	24.78	1660988	1.49597	17952	100	68	32	0
MPXV_353R_SP_2022_MiSeq	50917652	18254139	36508278	71.7	13709400	26.92	699974	1.37472	11447	100	69	32	0
MPXV_395_SP_2022	43694244	21710422	43420844	99.37	67884	0.16	205516	0.47035	43	100	70	32	0
MPXV_399_SP_2022	38241558	18533979	37067958	96.93	963823	2.52	209777	0.548558	675	100	70	32	0
MPXV_403_SP_2022	36478186	18037336	36074672	98.89	258093	0.71	145421	0.398652	186	100	69	32	0
MPXV_407_SP_2022	38588268	19196116	38392232	99.49	46630	0.12	149406	0.38718	29	100	68	32	0.06
MPXV_453_SP_2022	31481848	15523241	31046482	98.62	132085	0.42	303281	0.963352	90	100	68	32	0
MPXV_457_SP_2022	50559238	24976234	49952468	98.8	143597	0.28	463173	0.9161	95	100	70	33	0
MPXV_347_R_SP_2022	32181020	15654367	31308734	97.29	635956	1.98	236330	0.734377	467	100	72	33	0
MPXV_411_SP_2022	60213168	29620991	59241982	98.39	160813	0.27	810373	1.34584	105	100	69	32	0
MPXV_415_SP_2022	46715160	18714333	37428666	80.12	721138	1.54	8565356	18.3353	445	100	68	32	0
MPXV_416_SP_2022	52756090	25506825	51013650	96.7	893943	1.69	848497	1.60834	598	100	68	32	0
MPXV_417_SP_2022	42293032	20982523	41965046	99.22	171518	0.41	156468	0.369962	123	100	71	34	0
MPXV_418_SP_2022	80677794	39798412	79596824	98.66	513260	0.64	567710	0.703676	352	100	68	32	0
MPXV_419_SP_2022	46360974	23015292	46030584	99.29	157929	0.34	172461	0.371996	111	100	69	32	0
MPXV_420_SP_2022	46144668	22868995	45737990	99.12	146249	0.32	260429	0.564375	96	100	68	32	0
MPXV_431_SP_2022	49345130	24426742	48853484	99	186092	0.38	305554	0.619218	128	100	69	33	0
MPXV_435_SP_2022	34907808	17360730	34721460	99.47	46181	0.13	140167	0.401535	29	100	69	32	0.08
MPXV_438_SP_2022	34024916	16844802	33689604	99.01	97704	0.29	237608	0.698335	63	100	68	32	0
MPXV_441_SP_2022	44071582	21769496	43538992	98.79	81031	0.18	451559	1.0246	48	100	70	32	0
MPXV_1075_SP_2022	21229886	10436261	20872522	98.32	82664	0.39	274700	1.29393	93	100	73	35	0
MPXV_1077_SP_2022	20352122	9984256	19968512	98.12	53305	0.26	330305	1.62295	61	100	68	32	0.02
MPXV_1081_SP_2022	13476672	6550877	13101754	97.22	47646	0.35	327272	2.42843	53	100	69	32	0.11
MPXV_1300_SP_2022	69141992	33672797	67345594	97.4	132658	0.19	1663740	2.40627	119	100	72	34	0.02
MPXV_13555_SP_2022	110778650	53286556	106573112	96.2	360648	0.33	3844890	3.47079	296	100	68	32	0
MPXV_1579_SP_2022	58019602	24734655	49469310	85.26	61424	0.11	8488868	14.631	48	100	69	32	0.06
MPXV_2286_SP_2022	22367476	10903034	21806068	97.49	61190	0.27	500218	2.23636	67	100	69	32	0.05
MPXV_2307_SP_2022	45595350	22386683	44773366	98.2	157441	0.35	664543	1.45748	161	100	69	32	0.01
MPXV_2309_SP_2022	19930524	9857422	19714844	98.92	74477	0.37	141203	0.708476	77	100	70	33	0.02
MPXV_2317_SP_2022	62546244	30348265	60696530	97.04	616838	0.99	1232876	1.97114	658	100	73	35	0
MPXV_2318_SP_2022	19675088	9388940	18777880	95.44	140187	0.71	757021	3.84761	155	100	69	32	0
MPXV_2345_SP_2022	25625394	12607906	25215812	98.4	69281	0.27	340301	1.32798	68	100	70	32	0.03
MPXV_2362_SP_2022	88819136	43958483	87916966	98.98	108001	0.12	794169	0.894142	84	100	70	32	0.02
MPXV_2369_SP_2022	26774990	12694838	25389676	94.83	134205	0.5	1251109	4.67268	137	100	75	35	0
MPXV_2370_SP_2022	25619606	9558944	19117888	74.62	83590	0.33	6418128	25.0516	91	100	69	33	0.04
MPXV_2388_SP_2022	24859694	12216140	24432280	98.28	74552	0.3	352862	1.41941	74	100	72	35	0.01
MPXV_2428_SP_2022	16178248	4404633	8809266	54.45	603722	3.73	6765260	41.817	716	100	72	34	0
MPXV_2434_SP_2022	22153384	10967577	21935154	99.01	65421	0.3	152809	0.689777	66	100	72	34	0.03
MPXV_2437_SP_2022	18702768	9224790	18449580	98.65	30744	0.16	222444	1.18936	26	99	73	34	0.75
MPXV_641_SP_2022	28975824	14342994	28685988	99	90978	0.31	198858	0.686289	97	100	68	32	0.04
MPXV_698_SP_2022	37913016	16658987	33317974	87.88	3343636	8.82	1251406	3.30073	3129	100	74	36	0
MPXV_900_SP_2022	60631470	29049439	58098878	95.82	496689	0.82	2035903	3.35783	258	100	68	33	0
a Human reads identified by Kmer-based mapping against GRCh38
b Results of initial assembly using SPADES

### Sheet: Assembly_Spades
Sample Identified	Total # of Reads	Number of Human Readsa	% of Host reads	Number of Non-host reads	% of Non-Host reads	Number of Contigsb	Longest contigb	N50b
MPXV_1075_SP_2022	26016818	20872522	98.32	5144296	1.68331	4845	172872	5526
MPXV_1077_SP_2022	24629160	19968512	98.12	4660648	1.88486	8990	166960	1489
MPXV_1081_SP_2022	17365546	13101754	97.22	4263792	2.78198	3862	166957	4563
MPXV_1300_SP_2022	79095146	67345594	97.4	11749552	2.59813	13526	174300	3270
MPXV_13555_SP_2022	124273952	106573112	96.2	17700840	3.79634	16151	126787	3212
MPXV_1579_SP_2022	65818654	49469310	85.26	16349344	14.7369	107438	126762	1296
MPXV_2286_SP_2022	27797136	21806068	97.49	5991068	2.50993	4167	172871	4107
MPXV_2307_SP_2022	55351272	44773366	98.2	10577906	1.80278	14725	167171	1484
MPXV_2309_SP_2022	24105234	19714844	98.92	4390390	1.08216	3749	172852	1000
MPXV_2317_SP_2022	72704530	60696530	97.04	12008000	2.95735	8937	126843	2962
MPXV_2318_SP_2022	23852232	18777880	95.44	5074352	4.56012	4013	184534	7619
MPXV_2345_SP_2022	32836560	25215812	98.4	7620748	1.59834	4336	126786	4314
MPXV_2362_SP_2022	101940356	87916966	98.98	14023390	1.01574	8371	166980	1350
MPXV_2369_SP_2022	31806924	25389676	94.83	6417248	5.17391	9529	166971	3858
MPXV_2370_SP_2022	30187010	19117888	74.62	11069122	25.3779	7691	563984	31552
MPXV_2388_SP_2022	30149966	24432280	98.28	5717686	1.71931	6934	166978	1995
MPXV_2428_SP_2022	19433612	8809266	54.45	10624346	45.5487	9928	184626	4791
MPXV_2434_SP_2022	26140404	21935154	99.01	4205250	0.985087	4039	166973	1632
MPXV_2437_SP_2022	21537464	18449580	98.65	3087884	1.35375	3415	126768	1186
MPXV_345R_SP_2022	51590572	51045102	98.94	545470	1.05731	10251	172776	735
MPXV_347R_SP_2022	32184482	31312230	97.29	872252	2.71016	8796	184431	806
MPXV_349R_SP_2022	86473310	61187996	70.76	25285314	29.2406	36605	184436	3300
MPXV_350R_SP_2022	46311532	45627376	98.52	684156	1.47729	12377	172778	746
MPXV_351R_SP_2022	42156234	38507170	91.34	3649064	8.65605	10296	184436	971
MPXV_352R_SP_2022	46341786	45779054	98.79	562732	1.21431	13511	172774	720
MPXV_353R_SP_2022_MiSeq	50917652	36508278	71.7	14409374	28.2994	2023	184552	793
MPXV_353R_SP_2022_NovaSeq	111032548	81856006	73.72	29176542	26.2775	24368	184391	1030
MPXV_395_SP_2022	43700548	43427122	99.37	273426	0.625681	9757	172777	751
MPXV_399_SP_2022	38246978	37073402	96.93	1173576	3.06841	10971	184436	788
MPXV_403_SP_2022	36483698	36080176	98.89	403522	1.10603	5250	184429	982
MPXV_407_SP_2022	38594734	38398684	99.49	196050	0.507971	6602	172779	820
MPXV_411_SP_2022	60220026	59248848	98.39	971178	1.61272	28065	172778	3795
MPXV_415_SP_2022	46717236	37430958	80.12	9286278	19.8776	21067	589309	11964
MPXV_416_SP_2022	52762056	51019730	96.7	1742326	3.30223	30682	184393	754
MPXV_417_SP_2022	42299994	41971956	99.22	328038	0.775504	7242	172776	830
MPXV_418_SP_2022	80686076	79605248	98.66	1080828	1.33955	15295	184389	716
MPXV_419_SP_2022	46367940	46037514	99.29	330426	0.712617	7180	172774	908
MPXV_420_SP_2022	46149528	45742844	99.12	406684	0.881231	10796	172771	724
MPXV_431_SP_2022	49351650	48860014	99	491636	0.99619	10588	184429	772
MPXV_435_SP_2022	34912328	34725988	99.47	186340	0.533737	5175	166916	1045
MPXV_438_SP_2022	34030002	33694676	99.01	335326	0.985383	9937	172778	7817
MPXV_441_SP_2022	44076958	43544624	98.79	532334	1.20774	6384	126727	1887
MPXV_453_SP_2022	31487302	31051952	98.62	435350	1.38262	21621	184434	720
MPXV_457_SP_2022	50562100	49955660	98.8	606440	1.1994	15259	172774	795
MPXV_641_SP_2022	34948098	28685988	99	6262110	1.00027	4908	166974	1154
MPXV_698_SP_2022	45711894	33317974	87.88	12393920	12.12	5815	184546	2815
MPXV_900_SP_2022	84488160	58098878	95.82	26389282	4.17703	5970	172869	2577
Median	43700548	38398684	98.32	4263792	1.68331	8990	172778	1296
Max	124273952	106573112	99.49	29176542	45.5487	107438	589309	31552
Min	17365546	8809266	54.45	186340	0.507971	2023	126727	716

### Sheet: Assembly_Unicycler
Sample Identified	Total # of Reads	Number of Human Readsa	% of Host reads	Number of Non-host reads	% of Non-Host reads	Number of Contigsb	Longest contigb	N50b
MPXV_1075_SP_2022	26016818	20872522	98.32	5144296	1.68331	259	126681	18345
MPXV_1077_SP_2022	24629160	19968512	98.12	4660648	1.88486	273	166801	17758
MPXV_1081_SP_2022	17365546	13101754	97.22	4263792	2.78198	560	104997	11624
MPXV_1300_SP_2022	79095146	67345594	97.4	11749552	2.59813	1894	174057	18439
MPXV_13555_SP_2022	124273952	106573112	96.2	17700840	3.79634	4937	126601	4076
MPXV_1579_SP_2022	65818654	49469310	85.26	16349344	14.7369	NA	NA	NA
MPXV_2286_SP_2022	27797136	21806068	97.49	5991068	2.50993	417	172667	13952
MPXV_2307_SP_2022	55351272	44773366	98.2	10577906	1.80278	195	126659	10439
MPXV_2309_SP_2022	24105234	19714844	98.92	4390390	1.08216	8	172678	172678
MPXV_2317_SP_2022	72704530	60696530	97.04	12008000	2.95735	1148	172677	4671
MPXV_2318_SP_2022	23852232	18777880	95.44	5074352	4.56012	802	172672	7674
MPXV_2345_SP_2022	32836560	25215812	98.4	7620748	1.59834	303	126610	11043
MPXV_2362_SP_2022	101940356	87916966	98.98	14023390	1.01574	22	126586	126586
MPXV_2369_SP_2022	31806924	25389676	94.83	6417248	5.17391	1041	126657	5481
MPXV_2370_SP_2022	30187010	19117888	74.62	11069122	25.3779	236	563642	125003
MPXV_2388_SP_2022	30149966	24432280	98.28	5717686	1.71931	273	126653	9346
MPXV_2428_SP_2022	19433612	8809266	54.45	10624346	45.5487	1739	172691	7992
MPXV_2434_SP_2022	26140404	21935154	99.01	4205250	0.985087	11	126634	126634
MPXV_2437_SP_2022	21537464	18449580	98.65	3087884	1.35375	112	126585	6923
MPXV_345R_SP_2022	51590572	51045102	98.94	545470	1.05731	7	172689	172689
MPXV_347R_SP_2022	32184482	31312230	97.29	872252	2.71016	5	172693	172693
MPXV_349R_SP_2022	86473310	61187996	70.76	25285314	29.2406	1011	172681	14080
MPXV_350R_SP_2022	46311532	45627376	98.52	684156	1.47729	9	126642	126642
MPXV_351R_SP_2022	42156234	38507170	91.34	3649064	8.65605	5	172677	172677
MPXV_352R_SP_2022	46341786	45779054	98.79	562732	1.21431	9	172693	172693
MPXV_353R_SP_2022_MiSeq	50917652	36508278	71.7	14409374	28.2994	5	172691	172691
MPXV_353R_SP_2022_NovaSeq	111032548	81856006	73.72	29176542	26.2775	5	172691	172691
MPXV_395_SP_2022	43700548	43427122	99.37	273426	0.625681	13	126656	126656
MPXV_399_SP_2022	38246978	37073402	96.93	1173576	3.06841	5	172683	172683
MPXV_403_SP_2022	36483698	36080176	98.89	403522	1.10603	10	172687	172687
MPXV_407_SP_2022	38594734	38398684	99.49	196050	0.507971	12	126636	126636
MPXV_411_SP_2022	60220026	59248848	98.39	971178	1.61272	861	130093	14954
MPXV_415_SP_2022	46717236	37430958	80.12	9286278	19.8776	135	687367	242546
MPXV_416_SP_2022	52762056	51019730	96.7	1742326	3.30223	8	172690	172690
MPXV_417_SP_2022	42299994	41971956	99.22	328038	0.775504	11	172688	172688
MPXV_418_SP_2022	80686076	79605248	98.66	1080828	1.33955	9	172697	172697
MPXV_419_SP_2022	46367940	46037514	99.29	330426	0.712617	10	172688	172688
MPXV_420_SP_2022	46149528	45742844	99.12	406684	0.881231	10	172684	172684
MPXV_431_SP_2022	49351650	48860014	99	491636	0.99619	10	172692	172692
MPXV_435_SP_2022	34912328	34725988	99.47	186340	0.533737	13	172677	172677
MPXV_438_SP_2022	34030002	33694676	99.01	335326	0.985383	185	172642	10588
MPXV_441_SP_2022	44076958	43544624	98.79	532334	1.20774	10	126640	126640
MPXV_453_SP_2022	31487302	31051952	98.62	435350	1.38262	11	166819	166819
MPXV_457_SP_2022	50562100	49955660	98.8	606440	1.1994	6	126642	126642
MPXV_641_SP_2022	34948098	28685988	99	6262110	1.00027	7	166788	166788
MPXV_698_SP_2022	45711894	33317974	87.88	12393920	12.12	518	172680	11904
MPXV_900_SP_2022	84488160	58098878	95.82	26389282	4.17703	426	126662	3817
Median	43700548	38398684	98.32	4263792	1.68331	13	172674	126638
Max	124273952	106573112	99.49	29176542	45.5487	4937	687367	242546
Min	17365546	8809266	54.45	186340	0.507971	5	104997	3817
a Human reads identified by Kmer-based mapping against GRCh38
b Results of initial assembly using SPADES
