## Supplemental Table 2 for "Changes in a new type of genomic accordion may open the pallets to increased monkeypox transmissibility"

### Sheet: Sheet7
chr	start	end	period	Reference allele	Marker	number repeats	matches %	STR	STR Sequence structure	Strand	5' flanking sequence	3' flanking sequence	5' flanking sequence	3' flanking sequence
NC_063383.1	578	624	1		STR10		nc		[T]n	+	AAGAGAATAAAAATA	GTAAAACTTTTTTAT	aagagaataaaaata	gtaaaacttttttat
NC_063383.1	4665	4822	16		STR1		100		[AACTAACTTATGACTT]n	+	AAGTGTTAGACTATA	TTAACTCATTTCAAG	aagtgttagactata	ttaactcatttcaag
NC_063383.1	28509	28547	1		STR13		nc		[A]n	+	TGATACTTTTTCTAG	TGAATTGATGATATA	tgatactttttctag	tgaattgatgatata
NC_063383.1	36204	36273	15		STR14	3	80		[TGATTCTTTTAGAAG]n	+	TTGTATGTATGATAT	GATGGTATCAGCATA	ttgtatgtatgatat	gatggtatcagcata
NC_063383.1	54729	54794	16		STR15	2	85		[TTAAACCATTATAAAAC]n	+	TCGATGTGTCAAAGG	TGATTAGTCACGACT	tcgatgtgtcaaagg	tgattagtcacgact
NC_063383.1	76064	76102	1		STR16		nc		[T]n	+	GCTCCTGTAGCATAC	ACCTTGAGAATATCC	gctcctgtagcatac	accttgagaatatcc
NC_063383.1	80826	80864	1		STR17		nc		[T]n	+	TTACATCTTGATATA	AAAGAGGCTGGTAAC	ttacatcttgatata	aaagaggctggtaac
NC_063383.1	102854	102928	22		STR18	2	79		[ATAGACAATCCTTTTTGTATTC]n	+	AAAGAAGAAGTTAAT	GGTATCATAGAAGAT	aaagaagaagttaat	ggtatcatagaagat
NC_063383.1	133063	133117	1		STR5		nc		[T]n	+	CTAGGACGGCGATTC	CGAATTCACGGGGTA	ctaggacggcgattc	cgaattcacggggta
NC_063383.1	136498	136584	3		STR7		91		[ATC]n	+	AGGTTTTGGATTATA	TTCGATATTTATTTT	aggttttggattata	ttcgatatttatttt
NC_063383.1	140074	140188	27		STR19	3	76		[ATTGTTATAACAATTATAACAATTATA]n	+	TCTCTAAATAGGACT	ATGATGATACATTTT	tctctaaataggact	atgatgatacatttt
NC_063383.1	140090	140177	9		STR20	6	90		[ATAACAATT]n	+	TTGTTACAAAAGTTA	TTGTTATAATTATGA	ttgttacaaaagtta	ttgttataattatga
NC_063383.1	141961	142040	24		STR21	2	85		[AATGATAAAGATATAGATATTAAT]n	+	AGTTTAAAAAAGACC	ATTAACAAATTTTAA	agtttaaaaaagacc	attaacaaattttaa
NC_063383.1	146834	146927	7		STR8		81		[ATATTTT]n [ATTTT]n [ATATTTT]n [ATTTT]n [ATATTTT]n [ATTTT]n [ATATTTT]n	+	TGAGTATTGGATTGT	GTAGTAAGAATAGAA	TGAGTATTGGATTGT	gtagtaagaatagaa
NC_063383.1	150529	150643	9		STR9		95		[GATATGATG]n [GATATGAT]n [GATATGATG]n [GATATGAT]n [GATATGATG]n	+	TAATTTTTTTTATAG	AAAAAAATATAATTG	taattttttttatag	aaaaaaatataattg
NC_063383.1	152653	152691	1		STR22		nc		[A]n	+	ATTTGTGAAAATATT	TACTTTTTTTATTAA	atttgtgaaaatatt	tactttttttattaa
NC_063383.1	163175	163229	4		STR23		100		[TAAC]n	+	ACTGTTATCTCTTTT	CTTATATACTATTAA	actgttatctctttt	cttatatactattaa
NC_063383.1	166076	166131	7		STR24		100		[AATAATT]n	+	ATATAAATCCGTTAA	CGAACAAGTATCAAA	atataaatccgttaa	cgaacaagtatcaaa
NC_063383.1	169703	169789	6		STR25		98		[GATACA]n	+	CTTACTACTAACATG	GTAGAAGATATCATG	cttactactaacatg	gtagaagatatcatg
NC_063383.1	172064	172102	1		STR26		nc		[T]n	+	ACTAACAGGTTAACA	AAAAATAGAAAAAAC	actaacaggttaaca	aaaaatagaaaaaac
NC_063383.1	173258	173332	2		STR2		100		[ATAT]n	+	TACATGTGTTTTAGA	GGGCAAAACATATAA	tacatgtgttttaga	gggcaaaacatataa
NC_063383.1	174504	174562	6		STR27		100		[GATGAA]n	+	TATCTTAGTACCTAT	TGGTCCGTATATATTTT	tatcttagtacctat	tggtccgtatatatttt
NC_063383.1	179062	179257	9		STR3		100		[ATATACATT]n	+	CATTATTTATTTATG	ATCGTTATTGTTTGG	cattatttatttatg	atcgttattgtttgg
NC_063383.1	179919	179982	17		STR28	2	0.88		[ATATAACAGATGAAAAAA]n	+	CGACATAGAAGGTAT	TTTAAAAAATGGTGT	cgacatagaaggtat	tttaaaaaatggtgt
NC_063383.1	192389	192545	16		STR4		100		[AGTCATAAGTTAGTTA]n	+	TTGAAATGAGTTAAT	TATAGTCTAACACTT	ttgaaatgagttaat	tatagtctaacactt
NC_063383.1	196586	196632	1		STR11		nc		[A]n	+	ATAAAAAAGTTTTAC	TATTTTTATTCTCTT	ataaaaaagttttac	tatttttattctctt
NC_063383.1	196986	197135	33		STR29	4	68		[CTCTTTCTGATGGGTCTCACAAAAATATTAAAC]n	+	ACTAACCATCTCTTT	TATAAACGATTGATT	actaaccatctcttt	tataaacgattgatt
NC_063383.1	after it ends	after it ends	18		STR30		85		[TAATTTTACTAATTAATT]n	+	AGTAAATTATATACA	GTGTCTAGA	agtaaattatataca	gtgtctaga
NC_063383.1	before this sequence starts	34	18		STR12		85		[TAATTTTACTAATTAATT]n	+	AGTAAATTATATACA	GTGTCTAGAAAAAAA	agtaaattatataca	gtgtctagaaaaaaa

### Sheet: LCR HQG Coordinates
Specimen ID	Location starta	Location endb	Repeat unitc	Marker	Pattern	Strand	5' flanking sequence	3' flanking sequence
353_R	5354	5639	16	LCR1	[AACTAACTTATGACTT]n	+	AAGTGTTAGACTATA	TTAACTCATTTCAAG
353_R	1271	1313	1	LCR10	[T]n	+	AAGAGAATAAAAATA	GTAAAACTTTTTTAT
353_R	197815	197857	1	LCR11	[A]n	+	ATAAAAAAGTTTTAC	TATTTTTATTCTCTT
353_R	29326	29364	1	LCR12	[A]n	+	TGATACTTTTTCTAG	TGAATTGATGATATA
353_R	76881	76919	1	LCR13	[T]n	+	GCTCCTGTAGCATAC	ACCTTGAGAATATCC
353_R	81643	81681	1	LCR14	[T]n	+	TTACATCTTGATATA	AAAGAGGCTGGTAAC
353_R	140896	140988	9	LCR15	[ATAACAATT]n [ATAATTGTT]n [ATAATAATT]n [ATAATTGTT]n	+	TTGTTACAAAAGTTA	ATAATTATGATGATA
353_R	153442	153480	1	LCR16	[A]n	+	ATTTGTGAAAATATT	TACTTTTTTTATTAA
353_R	163964	164018	4	LCR17	[TAAC]n	+	ACTGTTATCTCTTTT	CTTATATACTATTAA
353_R	166865	166920	7	LCR18	[AATAATT]n	+	ATATAAATCCGTTAA	CGAACAAGTATCAAA
353_R	170492	170578	6	LCR19	[GATACA]n	+	CTTACTACTAACATG	GTAGAAGATATCATG
353_R	174048	174127	2	LCR2	[ATAT]n	+	TACATGTGTTTTAGA	GGGCAAAACATATAA
353_R	172853	172891	1	LCR20	[T]n	+	ACTAACAGGTTAACA	AAAAATAGAAAAAAC
353_R	175299	175359	6	LCR21	[GATGAA]n	+	TATCTTAGTACCTAT	TGGTCCGTATATATTTT
353_R	179857	180358	9	LCR3	[ACATTATAT]n	+	CATTATTTATTTATG	ATCGTTATTGTTTGG
353_R	193489	193774	16	LCR4	[AAGTCATAAGTTAGTT]n	+	CTTGAAATGAGTTAA	TATAGTCTAACACTT
353_R	133880	133933	1	LCR5	[T]n	+	CTAGGACGGCGATTC	CGAATTCACGGGGTA
353_R	133965	134004	10	LCR6	[CAATCTTTCT]n	+	TCTTTTCTAGATCGG	CAACATTTCATCCCC
353_R	137304	137390	3	LCR7	[ATC]n	+	AGGTTTTGGATTATA	TTCGATATTTATTTT
353_R	147640	147733	7	LCR8	[ATATTTT]n [ATTTT]n [ATATTTT]n [ATTTT]n [ATATTTT]n [ATTTT]n [ATATTTT]n	+	TGAGTATTGGATTGT	GTAGTAAGAATAGAA
353_R	151335	151432	9	LCR9	[TATGAAG]n [GATATGAT]n [GATATGATG]n [GATATGAT]n	+	TAATTTTTTTTATAG	AAAAAAATATAATTG
a	Nucleotide base coordinate in reference HQG (Genbank# OX044336))
b	Nucleotide base coordinate in reference HQG (Genbank# OX044336))
c	Number of repeat units in the HQG (Genbank# OX044336)
d	Description of the pattern of the LCR in representative MPXV, in which n is the number of repeats for this particular genome)

### Sheet: LCR RefSeq Coordinates
Specimen ID	Location starta	Location endb	Repeat unitc	Marker	STR Sequence structure	Strand	5' flanking sequence	3' flanking sequence
NC_063383.1	4665	4822	16	LCR1	[AACTAACTTATGACTT]n	+	AAGTGTTAGACTATA	TTAACTCATTTCAAG
NC_063383.1	578	624	1	LCR10	[T]n	+	AAGAGAATAAAAATA	GTAAAACTTTTTTAT
NC_063383.1	196586	196632	1	LCR11	[A]n	+	ATAAAAAAGTTTTAC	TATTTTTATTCTCTT
NC_063383.1	28509	28547	1	LCR12	[A]n	+	TGATACTTTTTCTAG	TGAATTGATGATATA
NC_063383.1	76064	76102	1	LCR13	[T]n	+	GCTCCTGTAGCATAC	ACCTTGAGAATATCC
NC_063383.1	80826	80864	1	LCR14	[T]n	+	TTACATCTTGATATA	AAAGAGGCTGGTAAC
NC_063383.1	140090	140182	9	LCR15	[ATAACAATT]n [ATAATTGTT]n [ATAATAATT]n [ATAATTGTT]n	+	TTGTTACAAAAGTTA	ATAATTATGATGATA
NC_063383.1	152653	152691	1	LCR16	[A]n	+	ATTTGTGAAAATATT	TACTTTTTTTATTAA
NC_063383.1	163175	163229	4	LCR17	[TAAC]n	+	ACTGTTATCTCTTTT	CTTATATACTATTAA
NC_063383.1	166076	166131	7	LCR18	[AATAATT]n	+	ATATAAATCCGTTAA	CGAACAAGTATCAAA
NC_063383.1	169703	169789	6	LCR19	[GATACA]n	+	CTTACTACTAACATG	GTAGAAGATATCATG
NC_063383.1	173259	173332	2	LCR2	[ATAT]n	+	TACATGTGTTTTAGA	GGGCAAAACATATAA
NC_063383.1	172064	172102	1	LCR20	[T]n	+	ACTAACAGGTTAACA	AAAAATAGAAAAAAC
NC_063383.1	174504	174564	6	LCR21	[GATGAA]n	+	TATCTTAGTACCTAT	TGGTCCGTATATATTTT
NC_063383.1	179062	179257	9	LCR3	[ACATTATAT]n	+	CATTATTTATTTATG	ATCGTTATTGTTTGG
NC_063383.1	192388	192545	16	LCR4	[AAGTCATAAGTTAGTT]n	+	CTTGAAATGAGTTAA	TATAGTCTAACACTT
NC_063383.1	133063	133117	1	LCR5	[T]n	+	CTAGGACGGCGATTC	CGAATTCACGGGGTA
NC_063383.1	133149	133198	10	LCR6	[CAATCTTTCT]n	+	TCTTTTCTAGATCGG	CAACATTTCATCCCC
NC_063383.1	136498	136584	3	LCR7	[ATC]n	+	AGGTTTTGGATTATA	TTCGATATTTATTTT
NC_063383.1	146834	146927	7	LCR8	[ATATTTT]n [ATTTT]n [ATATTTT]n [ATTTT]n [ATATTTT]n [ATTTT]n [ATATTTT]n	+	TGAGTATTGGATTGT	GTAGTAAGAATAGAA
NC_063383.1	150529	150643	9	LCR9	[TATGAAG]n [GATATGAT]n [GATATGATG]n [GATATGAT]n	+	TAATTTTTTTTATAG	AAAAAAATATAATTG
a	Nucleotide base coordinate in reference HQG (Accession number NC_063383))
b	Nucleotide base coordinate in reference HQG (Accession number NC_063383))
c	Number of repeat units in the HQG (Accession number NC_063383)
d	Description of the pattern of the LCR in representative monkeypox viruses, in which n is the number of repeats for this particular genome)

### Sheet: STR regions characterization ON
chr	start	end	period	Marker	STR Sequence structure	Strand	5' flanking sequence	3' flanking sequence
ON568298.1	4826	4953	16	STR1	[AACTAACTTATGACTT]n	+	AAGTGTTAGACTATA	TTAACTCATTTCAAG
ON568298.1	173415	173462	2	STR2	[ATAT]n	+	TACATGTGTTTTAGA	GGGCAAAACATATAA
ON568298.1	179222	179288	9	STR3	ATAT [ACATTATAT]n	+	CATTATTTATTTATG	ATCGTTATTGTTTGG
ON568298.1	192449	192576	16	STR4	[AAGTCATAAGTTAGTT]n	+	CTTGAAATGAGTTAA	TATAGTCTAACACTT
ON568298.1	133224	133253	1	STR5	[T]n	+	CTAGGACGGCGATTC	CGAATTCACGGGGTA
ON568298.1	133315	133324	10	STR6	[CAATCTTTCT]n	+	TCTTTTCTAGATCGG	CAACATTTCATCCCC
ON568298.1	136654	136710	3	STR7	[ATC]n	+	AGGTTTTGGATTATA	TTCGATATTTATTTT
ON568298.1	146990	147053	5	STR8	[ATATTTT]n [ATTTT]n [ATATTTT]n [ATTTT]n [ATATTTT]n [ATTTT]n [ATATTTT]n	+	TGAGTATTGGATTGT	GTAGTAAGAATAGAA
ON568298.1	150692	150761	8	STR9	[GATATGATG]n [GATATGAT]n [GATATGATG]n [GATATGAT]n [GATATGATG]n	+	TTTTATAGTATGAAG	GATATGATAAAAAAA
ON568298.1	742	755	1	STR10	[T]n	+	AAGAGAATAAAAATA	GTAAAACTTTTTTAT
ON568298.1	196647	196661	1	STR11	[A]n	+	ATAAAAAAGTTTTAC	TATTTTTATTCTCTT

### Sheet: Sheet9
chr	start	end	period	Marker	STR Sequence structure	Strand	5' flanking sequence	3' flanking sequence
ON563414.2	4682	4809	16	STR1	[AACTAACTTATGACTT]n	+	AAGTGTTAGACTATA	TTAACTCATTTCAAG
ON563414.2	173282	173329	2	STR2	[ATAT]n	+	TACATGTGTTTTAGA	GGGCAAAACATATAA
ON563414.2	179088	179154	9	STR3	ATAT [ACATTATAT]n	+	CATTATTTATTTATG	ATCGTTATTGTTTGG
ON563414.2	192315	192442	16	STR4	[AAGTCATAAGTTAGTT]n	+	CTTGAAATGAGTTAA	TATAGTCTAACACTT
ON563414.2	133080	133109	1	STR5	[T]n	+	CTAGGACGGCGATTC	CGAATTCACGGGGTA
ON563414.2	133171	133190	10	STR6	[CAATCTTTCT]n	+	TCTTTTCTAGATCGG	CAACATTTCATCCCC
ON563414.2	136520	136576	3	STR7	[ATC]n	+	AGGTTTTGGATTATA	TTCGATATTTATTTT
ON563414.2	146856	146919	5	STR8	[ATATTTT]n [ATTTT]n [ATATTTT]n [ATTTT]n [ATATTTT]n [ATTTT]n [ATATTTT]n	+	TGAGTATTGGATTGT	GTAGTAAGAATAGAA
ON563414.2	150558	150627	8	STR9	[GATATGATG]n [GATATGAT]n [GATATGATG]n [GATATGAT]n [GATATGATG]n	+	TTTTATAGTATGAAG	GATATGATAAAAAAA
ON563414.2	599	611	1	STR10	[T]n	+	AAGAGAATAAAAATA	GTAAAACTTTTTTAT
ON563414.2	196512	196526	1	STR11	[A]n	+	ATAAAAAAGTTTTAC	TATTTTTATTCTCTT

### Sheet: STR regions characterization MN
chr	start	end	period	Marker	STR Sequence structure	Strand	5' flanking sequence	3' flanking sequence
MN648051.1	4477	5027	16	STR1	[AACTAACTTATGACTT]n	+	AAGTGTTAGACTATA	TTAACTCATTTCAAG
MN648051.1	173488	173525	2	STR2	[ATAT]n	+	TACATGTGTTTTAGA	GGGCAAAACATATAA
MN648051.1	179287	179420	9	STR3	ATAT [ACATTATAT]n	+	CATTATTTATTTATG	ATCGTTATTGTTTGG
MN648051.1	192581	192941	16	STR4	[AAGTCATAAGTTAGTT]n	+	CTTGAAATGAGTTAA	TATAGTCTAACACTT
MN648051.1	133298	133317	1	STR5	[T]n	+	CTAGGACGGCGATTC	CGAATTCACGGGGTA
MN648051.1	133378	133397	10	STR6	[CAATCTTTCT]n	+	TCTTTTCTAGATCGG	CAACATTTCATCCCC
MN648051.1	136727	136783	3	STR7	[ATC]n	+	AGGTTTTGGATTATA	TTCGATATTTATTTT
MN648051.1	147063	147126	5	STR8	[ATATTTT]n [ATTTT]n [ATATTTT]n [ATTTT]n [ATATTTT]n [ATTTT]n [ATATTTT]n	+	TGAGTATTGGATTGT	GTAGTAAGAATAGAA
MN648051.1	150765	151220	8	STR9	[GATATGATG]n [GATATGAT]n [GATATGATG]n [GATATGAT]n [GATATGATG]n	+	TTTTATAGTATGAAG	GATATGATAAAAAAA
MN648051.1			1	STR10	[T]n	+	AAGAGAATAAAAATA	GTAAAACTTTTTTAT
MN648051.1			1	STR11	[A]n	+	ATAAAAAAGTTTTAC	TATTTTTATTCTCTT
