## Supplemental Table 4 for "Changes in a new type of genomic accordion may open the pallets to increased monkeypox transmissibility"

### Sheet: Sheet1
Groups	Samples	Lineage	Unique SNPs*			Shared SNPs vs Outbreak base (B.1)*			Collection date	Symtoms onset date	Hospital	International travel	Travel Destination	Epidemiological Notes
			Genomic coordinates	Coding/Protein coordinates	Effect	Genomic coordinates	Coding/Protein coordinates	Effect
Group 1	395	B.1	None	None	None	g.133864C>T; g.47270G>A	OPG150:c.*4937C>T; OPG066:p.I53I	upstream variant; synonymous	2022-05-18	2022-05-13	Madrid	Yes	Unknown, Portugal	n.a.
	399		None	None	None				2022-05-18	2022-05-15	Madrid	Yes	Unknown, Portugal	n.a.
	441		None	None	None				2022-05-15	2022-05-19	Madrid	No	n.a.	n.a.
	USA2022 FL001		g.127628C>T	annotation not reported	annotation not reported	g.133864C>T	OPG150:c.*4937C>T	upstream variant	n.a.	n.a.	n.a.	n.a.	n.a.	n.a.
Group 2	353R	B.1	None	None	None	g.191615C>T; g.5595G>A	OPG015:p.Gln188*	stop gain	2022-05-18	2022-05-11	Madrid	No	n.a.	Party A
	352R		g.161296G>A	p.Leu225Leu	synonymous				2022-05-18	2022-05-10	Madrid	No	n.a.	Party A
	ES0001HUGTiP		g.139150T>C	annotation not reported	annotation not reported				n.a.	n.a.	n.a.	n.a.	n.a.	n.a.
	416		None	None	None				2022-05-18	2022-05-13	Madrid	No	n.a.	n.a.
	347		None	None	None				2022-05-06	2022-05-02	Madrid	No	n.a.	n.a.
Group 3	2369	B.1.3	g.55059G>A	NBT03_gp052:p.Ser28Leu	missense	g.55133G>A; g.64426C>T	OPG074:p.Arg665Cys; OPG083:p.Thr97Thr	missense; synonymous	2022-07-05	n.a.	Sevilla	Unknown	n.a.	n.a.
			g.50436C>T	OPG069:pLeu151Leu	synonymous
	SLO Sample 1		g.167517G>A	annotation not reported	annotation not reported				n.a.	n.a.	n.a.	n.a.	n.a.	n.a.
	HCL0001 France		g.109627C>A	annotation not reported	annotation not reported				n.a.	n.a.	n.a.	n.a.	n.a.	n.a.
Group 4	2437	B.1	g.150831C>T	OPG170:c.-4053G>A	upstream variant	g.89906C>T; g.94798G>A	OPG110:p.Ser92Phe; OPG115:p.Glu47Lys	missense; missense	2022-07-10	2022-06-07	Valencia	Unknown	n.a.	n.a.
	417		None	None	None				2022-05-18	2022-05-12	Madrid	Unknown	n.a.	n.a.
Group 5	2388	B.1.1	g.34200G>T	OPG053:p.Pro164Gln	missense	g.74360G>A	OPG094:p.Arg194His	missense	2022-07-09	29/05/2022	Alicante	No	Barcelona and Madrid, Spain,	Party C
			g.93597G>A	OPG113:p.Asp623Asn	missense
	2428		None	None	None	g.22739C>T; g.74360G>A	OPG038:p.Glu141Lys; OPG094:p.Arg194His	missense; missense	2022-07-10	2022-07-06	Córdoba	Unknown	n.a.	n.a.
	1300		g.48497T>C	OPG068:p.Phe99Phe	synonymous				2022-05-27	2022-05-22	Madrid	No	n.a.	Party B
	698		g.49265C>T	OPG068:p.Phe355Phe	synonymous				2022-05-24	2022-05-23	Madrid	No	n.a.	Party A
			g.52045C>T	OPG071:p.Leu798Leu	synonymous				n.a.	n.a.	n.a.	n.a.	n.a.	n.a.
	RK001		None	None	None				n.a.	n.a.	n.a.	n.a.	n.a.	n.a.
Group 6	2309	B.1	None	None	None	g.50415A>G	OPG069:p.Ser144Gly	missense	30/06/2022	24/06/22	Alicante	No	n.a.	n.a.
	2317		None	None	None				2022-04-07	n.a.	Alicante	No	n.a.	n.a.
* Variants are reported against NC_063383.1 reference sequence and annotation using HGVS nomenclature.of this study or not able to report in case of the rest of the sequences. n.a. Not Available.
Cells of Unique SNPs columns with not information means cero SNPs reported in samples
