## Supplemental Table 6 for "Changes in a new type of genomic accordion may open the pallets to increased monkeypox transmissibility"

### Sheet: Sheet1
SRA RUN ID	LCR3 repeats assembly*	LCR3 flanking regions repeats ***	LCR3 supporting reads**	LCR1 repeats assembly*	LCR1 flanking reads repeats ***	LCR1 supporting reads**	LCR4 repeats assembly*	LCR4 supporting reads repeats***	LCR4 supporting reads **	Country	Date	Clade	Lineage	Nextclade Overall QC	SRA Project	Reference	Name	Consensus sequence
ERS12168861	52	53	11	16	16	0	16	16	0	Spain	2022	IIb	B.1	good	NA	NA	High Quality Genome (HQG)	NA
ERR9769166	not found	not found	0	not found	not found	0	not found	not found	0	Portugal	2022-05-04	IIb	B.1	bad	PRJEB53055	Isidro J et al. NatMed 2022	Monkeypox/PT0001/2022	ON585029
ERR9769167	not found	not found	0	not found	not found	0	not found	not found	0	Portugal	2022-05-05	IIb	B.1	bad	PRJEB53055	Isidro J et al. NatMed 2022	Monkeypox/PT0005/2022	ON585037
ERR9784808	52 (rev complement)	54	4	not found	not found	0	not found	not found	0	Sweden	2022-05-22	IIb	B.1	bad	PRJEB53129	NA	NA	NA
ERR9814353	not found	54	1	not found	not found	0	not found	not found	0	Spain	2022-05-27	IIb	B.1	bad	PRJEB53332	Virological link	hMpxV/Spain/MDNAHGUGMNA6513479/2022	EPI_ISL_13089461
ERR9821256	62	62	11	16	16	167	16	16	191	Spain	2022-05-31	IIb	B.1	bad	PRJEB53347	Virological link	hMpxV/Spain/MDNAHGUGMNA6532064/2022	EPI_ISL_13106454
SRR10394985	not assembled	42	7	not assembled	17	7	17	17	6	Nigeria	2018-10-04	IIb	A.1	bad	PRJNA587334	NA	Israel 2018	MN648051.1
SRR19428465	not found	not found	0	16	16	300	not assembled	16	187	UK	2022-05-25	IIb	B.1	mediocre	PRJNA842892	NA	250522_Patient3	NA
SRR19428466	not found	not found	0	not assembled	16	313	not assembled	16	181	UK	2022-05-11	IIb	B.1	mediocre	PRJNA842892	NA	GSTT_Patient1	ON645312.1
SRR19504273	not found	not found	0	not found	not found	0	not found	not found	0	UK	2022-05-18	IIb	B.1	bad	PRJNA842892	NA	GSTT_Patient3	NA
SRR19521219	not found	54	1	not found	not found	0	not found	not found	0	Spain	2022-05-27	IIb	B.1	bad	PRJNA844567	Virological link	hMpxV/Spain/MDNAHGUGMNA6513479/2022	EPI_ISL_13089461
SRR19793480	not found	not found	0	not found	not found	0	not found	not found	0	Spain	2022-06-06	IIb	B.1	bad	PRJNA851991	Virological link	hMpxV/Spain/MDNAHULPNA8887/2022	EPI_ISL_13449965
SRR19793482	not found	not found	0	not found	not found	0	not found	not found	0	Spain	2022-05-20	IIb	B.1	bad	PRJNA851991	Virological link	hMpxV/Spain/MDNAHULPNA4061/2022	EPI_ISL_13449966
SRR20749431	not found	12	17	not found	17	742	not found	17	735	Nigeria	2019-11-16	IIb	A.1	mediocre	PRJNA864638	NA	MPX/104/19_NigeriaNA2019	NA
SRR20749432	not found	not found	0	not found	not found	3/1	not found	not found	1	Nigeria	2019-02-03	IIb	A	mediocre	PRJNA864638	NA	MPX/007/19_NigeriaNA2019	NA
SRR20749433	not found	not found	0	not found	not found	0	not found	not found	0	Nigeria	2019-02-26	IIb	A	mediocre	PRJNA864638	NA	MPX/013/19_NigeriaNA2019	NA
SRR20749434	not assembled	32	9	not assembled	43	21	not assembled	44	9	Nigeria	2019-03-19	IIb	A	mediocre	PRJNA864638	NA	MPX/017/19_NigeriaNA2019	NA
SRR20749435	not found	39	66	59	71	24	not found	70	22	Nigeria	2019-04-03	IIb	A	mediocre	PRJNA864638	NA	MPX/021/19_NigeriaNA2019	NA
SRR20749436	not found	40	8	54	54	26	not found	54	20	Nigeria	2019-05-13	IIb	A	good	PRJNA864638	NA	MPX/046/19_NigeriaNA2019	NA
SRR20749437	not found	not found	0	25	25	21	25	25	17	Nigeria	2019-12-19	IIb	A.2	mediocre	PRJNA864638	NA	MPX/111/19_NigeriaNA2019	NA
SRR20749438	not assembled	32	38	not assembled	27	166	not assembled	24	104	Nigeria	2019-12-20	IIb	A.2	mediocre	PRJNA864638	NA	MPX/113/19_NigeriaNA2019	NA
SRR20749439	not assembled	42	11	not assembled	19	180	not assembled	19	157	Nigeria	2019-07-01	IIb	A.1	mediocre	PRJNA864638	NA	MPX/053/19_NigeriaNA2019	NA
SRR20749440	not found	not found	0	2 contigs	17	60	not found	17	43	Nigeria	2019-08-19	IIb	A.1	mediocre	PRJNA864638	NA	MPX/058/19_NigeriaNA2019	NA
SRR20749441	not found	not found	0	not assembled	16	12	not found	16	6	Nigeria	2019-03-18	IIb	A.1	mediocre	PRJNA864638	NA	MPX/018/19_NigeriaNA2019	NA
SRR20749442	not found	not found	0	not assembled	17	91	16	17	62	Nigeria	2019-01-16	IIb	A.1	mediocre	PRJNA864638	NA	MPX/003/19_NigeriaNA2019	NA
SRR20749443	not found	not found	0	not assembled	16	175	14	16	132	Nigeria	2019-06-08	IIb	A.1	mediocre	PRJNA864638	NA	MPX/052/19_NigeriaNA2019	NA
SRR20749444	not found	42	19	not assembled	17	291	not found	17	254	Nigeria	2019-04-29	IIb	A.1	good	PRJNA864638	NA	MPX/042/19_NigeriaNA2019	NA
SRR20749445	not found	not found	0	14	14	14	not found	14	10	Nigeria	2019-04-29	IIb	A.1	mediocre	PRJNA864638	NA	MPX/039/19_NigeriaNA2019	NA
SRR20749446	not found	40	59	not found	16	373	not found	16	335	Nigeria	2019-04-29	IIb	A.1	mediocre	PRJNA864638	NA	MPX/040/19_NigeriaNA2019	NA
SRR20749447	not found	32	1129	not found	24	399	not found	24	438	Nigeria	2020-01-23	IIb	A.2	mediocre	PRJNA864638	NA	MPX/191/20_NigeriaNA2019	NA
SRR20749448	not found	33	30	24	32	64	not found	32	71	Nigeria	2019-03-14	IIb	A	mediocre	PRJNA864638	NA	MPX/015/19_NigeriaNA2019	NA
SRR20752877	not found	not found	0	not found	not found	0	not found	not found	0	Israel	2022	IIb	A.1.1	bad	PRJNA860737	NA	NA	NA
SRR20752878	not found	not found	0	not found	not found	0	not found	not found	0	Israel	2022	outgroup	None	bad	PRJNA860737	NA	NA	NA
SRR20752881	not found	not found	0	not found	not found	0	not found	not found	0	Israel	NA	II	None	bad	PRJNA860737	NA	NA	NA
SRR20752889	not found	not found	0	not found	not found	0	not found	not found	0	Israel	2022	IIb	A.1.1	bad	PRJNA860737	NA	NA	NA
SRR20752890	not found	not found	0	not found	not found	0	not found	not found	0	Israel	2022	IIb	A.1.1	bad	PRJNA860737	NA	NA	NA
	* Number of repeats found in the "de novo" assembly between the flanking regions
	** Reads spanning the LCR area containing both flanking regions without any mistmatches. Reads are aligned and the repeats on the consensus are evaluated
	*** Number of repeats obtained from flanking regions methods are the ones used for figure 2a/2b.
	# Methods for this analysis are detailed in Supplementary file 1.B.
	## not found, flanking regions not found in the assembly or no reads with both flanking regions; NA: data not available
	Bold numbers indicated the solution plotted in Figure 2a and 2b
